# Design of a mucin-selective protease for targeted degradation of cancer-associated mucins

**DOI:** 10.1101/2022.05.20.492748

**Authors:** Kayvon Pedram, D. Judy Shon, Gabrielle S. Tender, Natalia R. Mantuano, Jason J. Northey, Kevin J. Metcalf, Simon P. Wisnovsky, Nicholas M. Riley, Giovanni C. Forcina, Stacy A. Malaker, Angel Kuo, Benson M. George, Caitlyn L. Miller, Kerriann M. Casey, José G. Vilches-Moure, Valerie M. Weaver, Heinz Laübli, Carolyn R. Bertozzi

## Abstract

Targeted protein degradation is an emerging strategy for the elimination of classically undruggable proteins. Here, to expand the landscape of substrates that can be selectively degraded, we designed degraders which are dependent on both peptide sequence and glycosylation status of the target protein. We applied this approach to mucins, O-glycosylated proteins that drive cancer progression through biophysical and immunological mechanisms. Engineering of a bacterial mucin-selective protease yielded a variant for fusion to a cancer antigen-binding nanobody. The resulting conjugate selectively degraded mucins on cancer cells, promoted cell death in culture models of mucin-driven growth and survival, and reduced tumor growth in murine models of breast cancer progression. This work establishes a blueprint for the development of biologics which degrade specific glycoforms of cell surface proteins.
