## Supplemental Table 1 for "Design of a mucin-selective protease for targeted degradation of cancer-associated mucins"

### Sheet: Key
Supplemental Table 1. OVCAR-3 cells stably expressing nuclear fluorescent protein (OVCAR-3N) were treated with a bioactive compound library at 500 nM with or without 50 nM StcE. Compounds and associated normalized area-under-the-curve (nAUC) of lethal fraction scores are listed (cf. Methods).

### Sheet: Sheet2
Compound Name	nAUC PBS	nAUC StcE	Deviation (nAUC(StcE)-nAUC(PBS)
Erastin	0.158126	0.411023	0.252897
Decitabine	0.130535	0.230915	0.10038
Everolimus (RAD001)	0.161602	0.253715	0.0921129
Medroxyprogesterone acetate	0.138064	0.22958	0.0915158
(-)-Epigallocatechin Gallate	0.1242	0.208252	0.0840522
Elesclomol (STA-4783)	0.162055	0.243752	0.0816969
Camptothecin	0.244933	0.322579	0.0776459
AEE788 (NVP-AEE788)	0.123036	0.189987	0.0669511
AT7519	0.23067	0.296039	0.0653691
Omaveloxolone (RTA-408)	0.258334	0.321283	0.0629488
KU-60019	0.106665	0.169202	0.0625376
Vatalanib (PTK787) 2HCl	0.115075	0.175651	0.0605764
Temsirolimus (CCI-779, NSC 683864)	0.128512	0.188086	0.0595746
Nutlin-3	0.111461	0.169146	0.0576858
Y-27632 2HCl	0.110856	0.16843	0.0575734
Selumetinib (AZD6244)	0.0908674	0.144451	0.0535837
Pazopanib	0.129547	0.180436	0.0508893
Entinostat (MS-275)	0.159385	0.209936	0.0505515
CX-4945 (Silmitasertib)	0.119303	0.169784	0.050481
Verdinexor (KPT-335)	0.241212	0.291095	0.0498832
SU11274	0.13662	0.186427	0.049807
Dasatinib	0.19123	0.239364	0.0481339
Dacomitinib (PF299804, PF299)	0.131103	0.179014	0.0479112
YO-01027	0.133356	0.179308	0.0459512
Lomeguatrib	0.192035	0.236379	0.044344
GDC-0879	0.198701	0.243016	0.0443149
MK-1775	0.398256	0.442005	0.0437492
BMS-777607	0.100221	0.143278	0.0430569
Estrone	0.132853	0.175646	0.0427932
Daunorubicin HCl	0.110371	0.153094	0.0427223
CYT387	0.148669	0.189142	0.0404733
Trametinib (GSK1120212)	0.152017	0.191044	0.0390272
Lenalidomide (CC-5013)	0.143595	0.181259	0.0376645
Lenvatinib (E7080)	0.134153	0.171344	0.0371904
Simvastatin	0.132976	0.170107	0.0371313
Iniparib (BSI-201)	0.125126	0.162064	0.0369378
PD0325901	0.128735	0.163417	0.0346814
Gefitinib (ZD1839)	0.157549	0.191583	0.0340334
PAC-1	0.14805	0.181903	0.0338531
Lomustine	0.130534	0.164324	0.0337896
NVP-BSK805 2HCl	0.149231	0.182766	0.033535
Bay 11-7085	0.131541	0.165027	0.0334854
PIK-93	0.137922	0.170841	0.0329191
Altretamine	0.0945507	0.12719	0.0326395
SecinH3	0.125905	0.158439	0.0325334
VX-680 (Tozasertib, MK-0457)	0.135349	0.167847	0.0324972
Capecitabine	0.141063	0.173451	0.0323881
Olaparib (AZD2281, Ku-0059436)	0.144481	0.176394	0.031913
Quizartinib (AC220)	0.117928	0.149834	0.0319057
Rucaparib (AG-014699,PF-01367338)	0.150712	0.182414	0.0317018
Amuvatinib (MP-470)	0.141072	0.172625	0.0315522
Nocodazole	0.374074	0.405586	0.0315129
PI-103	0.208269	0.239736	0.0314669
Bafetinib (INNO-406)	0.118771	0.15001	0.031239
PHA-793887	0.23894	0.270058	0.0311172
Triptolide (PG490)	0.29416	0.325201	0.0310411
Pimasertib (AS-703026)	0.152542	0.18354	0.030998
SANT-1	0.123476	0.153802	0.0303268
Sorafenib Tosylate	0.114724	0.144949	0.0302252
TG101348 (SAR302503)	0.14908	0.178851	0.0297709
Tofacitinib (CP-690550,Tasocitinib)	0.117445	0.146467	0.0290216
Barasertib (AZD1152-HQPA)	0.138465	0.166901	0.0284367
SMI-4a	0.147188	0.175288	0.0280998
Saracatinib (AZD0530)	0.119471	0.147442	0.0279707
MLN9708	0.243751	0.271402	0.0276509
QNZ (EVP4593)	0.154998	0.181933	0.0269358
Vemurafenib (PLX4032, RG7204)	0.129816	0.156591	0.0267751
Flavopiridol HCl	0.283574	0.310336	0.0267622
NMS-873	0.193024	0.219669	0.0266447
AUY922 (NVP-AUY922)	0.124703	0.150603	0.0259005
Panobinostat (LBH589)	0.419555	0.444556	0.0250005
AR-A014418	0.129997	0.154868	0.0248715
Zileuton	0.132317	0.157188	0.0248702
SB203580	0.117812	0.142573	0.0247614
Bosutinib (SKI-606)	0.144774	0.168955	0.024181
PH-797804	0.109734	0.133895	0.0241607
A-769662	0.148605	0.172383	0.0237774
Vinblastine	0.359534	0.382996	0.0234617
Dovitinib (TKI-258, CHIR-258)	0.159911	0.183196	0.0232854
Tipifarnib	0.114926	0.137788	0.0228626
OSI-906 (Linsitinib)	0.124747	0.14729	0.0225431
Oxaliplatin	0.131451	0.153948	0.0224967
Ponatinib (AP24534)	0.130988	0.153295	0.0223061
GDC-0941	0.121579	0.143687	0.0221084
RG108	0.147123	0.169152	0.0220293
Rapamycin (Sirolimus)	0.132512	0.154246	0.0217339
Cyclophosphamide Monohydrate	0.105034	0.126742	0.0217078
PF-4708671	0.10549	0.127129	0.0216385
Carfilzomib (PR-171)	0.308357	0.329665	0.021308
Tamoxifen Citrate	0.119174	0.140332	0.0211583
Roscovitine (Seliciclib,CYC202)	0.195989	0.217076	0.0210876
SKI II	0.113376	0.134095	0.0207187
Belinostat (PXD101)	0.333167	0.353835	0.0206678
JNJ-7706621	0.176563	0.196853	0.0202907
TPCA-1	0.127163	0.14695	0.019787
Fluvastatin Sodium	0.119942	0.139469	0.0195264
SB525334	0.137199	0.156475	0.0192759
Sirtinol	0.136755	0.155967	0.019212
BIRB 796 (Doramapimod)	0.134775	0.15365	0.0188752
Dalcetrapib (JTT-705, RO4607381)	0.117996	0.136633	0.018637
Combretastatin A4	0.332576	0.351152	0.0185756
AG-14361	0.133902	0.152443	0.0185406
Tunicamycin	0.161607	0.179815	0.0182082
Motesanib Diphosphate (AMG-706)	0.146996	0.16511	0.0181136
SB590885	0.115332	0.131868	0.0165367
AZ 628	0.122842	0.139254	0.0164118
Pioglitazone	0.115935	0.132024	0.016089
JNJ-38877605	0.132882	0.148836	0.0159544
Celecoxib	0.163253	0.17908	0.0158272
Vorinostat (SAHA, MK0683)	0.189156	0.203607	0.014451
SGI-1776 free base	0.162883	0.176626	0.0137435
Doxorubicin (Adriamycin)	0.00976711	0.0233855	0.0136184
PF-573228	0.130392	0.143927	0.0135345
KPT-330	0.277793	0.290458	0.0126655
Fludarabine	0.133695	0.146332	0.0126373
NVP-CGM097	0.148096	0.16057	0.0124746
Trichostatin A (TSA)	0.383543	0.395338	0.0117952
Sotrastaurin	0.132273	0.144025	0.0117511
BAY 1217389	0.132453	0.144177	0.0117241
MLN2238	0.267894	0.278961	0.0110674
FR 180204	0.194081	0.2048	0.0107191
Cyclosporin A	0.11328	0.123502	0.0102219
JNJ-26854165 (Serdemetan)	0.219046	0.229038	0.00999168
LY294002	0.13655	0.146144	0.0095948
Ruxolitinib (INCB018424)	0.147082	0.156507	0.00942494
AZ 3146	0.114187	0.12361	0.00942328
Telatinib	0.123435	0.131688	0.00825336
Palbociclib (PD-0332991) HCl	0.215768	0.223748	0.00797932
PF-04217903	0.139402	0.147187	0.00778524
Mocetinostat (MGCD0103)	0.218693	0.226466	0.00777293
GSK3787	0.170445	0.178121	0.00767657
Irinotecan HCl Trihydrate	0.153051	0.160644	0.00759304
Tie2 kinase inhibitor	0.148771	0.155786	0.00701523
Ibrutinib (PCI-32765)	0.175463	0.182475	0.0070118
OSI-930	0.122336	0.129134	0.006798
KU-0063794	0.119866	0.126607	0.0067414
CYC116	0.143854	0.150567	0.00671256
CEP-33779	0.143946	0.150483	0.00653707
Vismodegib (GDC-0449)	0.126942	0.133252	0.00631009
Enzastaurin (LY317615)	0.150198	0.156416	0.00621844
EPZ020411	0.140986	0.14701	0.00602384
A-1331852	0.216236	0.221709	0.00547338
Vincristine sulfate	0.355085	0.360385	0.00530057
Crizotinib (PF-02341066)	0.142169	0.14731	0.00514147
3-Methyladenine	0.145616	0.150579	0.00496372
ABT-263 (Navitoclax)	0.175065	0.179636	0.00457045
PHA-665752	0.181147	0.185501	0.00435397
Sunitinib Malate	0.157139	0.160551	0.00341214
LDE225 (NVP-LDE225,Erismodegib)	0.117386	0.120761	0.00337589
NU6027	0.118383	0.121191	0.00280855
CH5132799	0.155951	0.158477	0.0025264
KX2-391	0.36947	0.371687	0.00221766
DCC-2036 (Rebastinib)	0.132689	0.13487	0.00218158
CAY10566	0.122453	0.124324	0.00187074
GSK690693	0.135546	0.13728	0.00173462
Bleomycin Sulfate	0.166115	0.167683	0.00156838
MI-773 (SAR405838)	0.104873	0.10599	0.0011167
CAL-101 (Idelalisib, GS-1101)	0.137923	0.13866	0.00073775
Hydrocortisone	0.132682	0.132124	-0.00055831
Dexamethasone (DHAP)	0.116156	0.115142	-0.0010135
Topotecan HCl	0.18206	0.180717	-0.00134281
Mitoxantrone HCl	0.0125752	0.0111009	-0.00147424
YM201636	0.137617	0.135945	-0.0016712
SB216763	0.128856	0.126977	-0.00187874
PF-562271	0.1593	0.157408	-0.00189224
Torin 2	0.291566	0.289079	-0.00248714
Clofarabine	0.166064	0.163103	-0.00296071
Linifanib (ABT-869)	0.122691	0.119234	-0.0034568
CFI-400945	0.12091	0.11712	-0.00379045
NSC 23766	0.120845	0.116623	-0.00422243
WYE-354	0.200008	0.195576	-0.00443155
MK-0752	0.120104	0.115653	-0.00445101
SRT1720	0.221841	0.217349	-0.00449193
AZD7762	0.300102	0.295567	-0.00453487
Nilotinib (AMN-107)	0.126929	0.12169	-0.00523833
Cladribine	0.165377	0.159047	-0.00632991
R406 (free base)	0.159805	0.153259	-0.00654635
LY2157299	0.140415	0.133497	-0.00691795
Azacitidine	0.147746	0.140761	-0.0069847
AMG-900	0.175237	0.168024	-0.00721296
Paclitaxel	0.322553	0.315263	-0.00729012
PCI-24781 (Abexinostat)	0.394773	0.386689	-0.00808441
Rosiglitazone	0.125207	0.117021	-0.00818661
GSK2126458 (GSK458)	0.277256	0.269035	-0.00822104
SB431542	0.143478	0.134944	-0.00853378
Methotrexate	0.164453	0.155793	-0.00865972
INK 128 (MLN0128)	0.183643	0.173857	-0.00978571
S-Ruxolitinib (INCB018424)	0.143328	0.132884	-0.0104436
A939572	0.145965	0.135202	-0.0107626
Pelitinib (EKB-569)	0.183912	0.17304	-0.0108718
ABT-737	0.128418	0.117109	-0.0113086
ZSTK474	0.222617	0.210366	-0.0122511
EX 527 (Selisistat)	0.133503	0.12045	-0.0130532
Degrasyn (WP1130)	0.17289	0.159488	-0.0134022
Alisertib (MLN8237)	0.167164	0.153645	-0.0135196
WZ4002	0.154944	0.140921	-0.0140231
Estradiol	0.119201	0.104364	-0.0148371
Tivozanib (AV-951)	0.131176	0.115497	-0.0156788
GSK650394	0.119371	0.103202	-0.0161685
MG149	0.119101	0.102929	-0.0161722
BIBR 1532	0.129486	0.112835	-0.0166513
BIX 01294	0.134723	0.11799	-0.0167332
TAK-733	0.121421	0.104305	-0.0171165
DAPT (GSI-IX)	0.148683	0.131553	-0.0171296
Lonidamine	0.130555	0.112345	-0.0182092
Docetaxel	0.440432	0.422077	-0.0183558
Afatinib (BIBW2992)	0.164025	0.144674	-0.0193515
Crenolanib (CP-868596)	0.174422	0.155043	-0.0193797
Temozolomide	0.129096	0.109499	-0.0195971
BX-795	0.169821	0.15021	-0.019611
Veliparib (ABT-888)	0.121302	0.10103	-0.0202712
Hydroxyfasudil (HA-1100)	0.130709	0.109968	-0.0207406
Importazole	0.146282	0.125025	-0.0212575
Pracinostat (SB939)	0.328073	0.306369	-0.0217041
LY2603618	0.1889	0.166088	-0.0228116
BMS-794833	0.133511	0.110375	-0.023136
SNS-032 (BMS-387032)	0.258531	0.235306	-0.0232249
LDC4297 (LDC044297)	0.243033	0.219254	-0.023779
Axitinib	0.11475	0.0881518	-0.0265978
GSK1904529A	0.136836	0.109609	-0.027227
Ispinesib (SB-715992)	0.397723	0.36937	-0.0283528
Gossypol	0.152248	0.1227	-0.029548
BIIB021	0.13758	0.108017	-0.0295626
BAY 11-7082	0.134217	0.104424	-0.0297929
CUDC-101	0.368251	0.337562	-0.0306886
BKM120 (NVP-BKM120, Buparlisib)	0.218855	0.187023	-0.0318317
Vacquinol-1	0.164454	0.127596	-0.0368583
Fluorouracil (5-Fluoracil, 5-FU)	0.158058	0.120543	-0.0375157
PD173074	0.14806	0.10921	-0.0388501
APR-246 (PRIMA-1MET)	0.145077	0.106143	-0.038934
Danusertib (PHA-739358)	0.236854	0.197239	-0.039615
KU-55933 (ATM Kinase Inhibitor)	0.145444	0.104805	-0.0406391
SNS-314 Mesylate	0.201144	0.160396	-0.0407479
Chrysophanic Acid	0.129315	0.0866143	-0.0427003
17-DMAG (Alvespimycin) HCl	0.219565	0.176334	-0.0432313
ENMD-2076	0.208243	0.164001	-0.0442428
MK-2206 2HCl	0.201207	0.156105	-0.0451027
RSL3	0.679757	0.633283	-0.0464742
Etoposide	0.165832	0.118116	-0.0477162
Thapsigargin	0.333133	0.285024	-0.0481089
Raloxifene HCl	0.151745	0.103535	-0.0482094
BDA-366	0.159862	0.11134	-0.0485217
Phloretin	0.145001	0.0949589	-0.0500424
LY2857785	0.254259	0.200959	-0.0533005
CHIR-99021 (CT99021) HCl	0.14782	0.0940697	-0.0537505
Mifepristone	0.147321	0.09127	-0.0560507
2-Methoxyestradiol (2-MeOE2)	0.280835	0.222233	-0.0586016
MOMIPP	0.160601	0.101593	-0.0590072
GSK461364	0.378649	0.31116	-0.0674889
ABT-751 (E7010)	0.399781	0.332092	-0.0676892
Volasertib (BI 6727)	0.381508	0.307174	-0.0743344
AZD8055	0.199407	0.124858	-0.0745489
Bortezomib (PS-341)	0.305074	0.226828	-0.0782458
THZ1	0.357778	0.269789	-0.0879888
Erastin2	0.500943	0.412684	-0.0882582
ML162	0.673277	0.555494	-0.117782
Staurosporine	0.345348	0.226394	-0.118954
BI 2536	0.377596	0.252048	-0.125549
CIL56	0.590872	0.460278	-0.130594
Elaiophylin	0.622762	0.489351	-0.133411
YM155 (Sepantronium Bromide)	0.49373	0.349962	-0.143768
